# An open source 16-channel fluidics system for automating sequential fluorescent *in situ* hybridization (FISH)-based imaging

**DOI:** 10.1101/2022.03.23.485524

**Authors:** Zhaojie Deng, Brian J. Beliveau

## Abstract

Fluorescent *in situ* hybridization (FISH) can provide spatial information about DNA/RNA targets in fixed cells and tissues. However, the workflows of multiplexed FISH-based imaging that use sequential rounds of hybridization quickly become laborious as the number of rounds increases because of liquid handling demands. Here, we present an open-source and low-cost fluidics system that is purpose built for automating the workflows of sequential FISH-based imaging. Our system features a fluidics module with 16 addressable channels in which flow is positive pressure-driven and switched on/off by solenoid valves in order to transfer FISH reagents to the sample. Our system also includes a controller with a main printed circuit board that can control up to 120 solenoid valves and allows users to control the fluidics module via serial communication. We demonstrate the automatic and robust fluid exchange with this system by targeting the alpha satellite repeat in HeLa cell with 14 rounds of sequential hybridization and imaging. We anticipate that this simple and flexible system will be of utility to researchers performing multiplexed *in situ* assays in a range of experimental systems.

**Specifications table:** 
