## Supplementary material for "An open source 16-channel fluidics system for automating sequential fluorescent *in situ* hybridization (FISH)-based imaging": Bill of Materials

### Sheet: Tubings
Component	Supplier	Catalog number	Unit size	Quantity	Cost/Unit ($)	Total	Part name	Notes
Polyurethane Tubing for Air and Water, 5/32" ID, 1/4" OD, Clear Colors, 50 ft roll	McMaster-Carr	5648K69	50 ft	1	23.5	23.5	T1	Blue color in schematic
Saint-Gobain™ Tygon™ ND 100-80 Tubing (500' roll, 0.06" OD, 0.02" ID)	Fisher Scienific	14-171-284	500 ft	1	325.5	325.5	T2	Red color in schematic
Polyurethane Tubing for Air and Water, 1/16" ID, 1/8" OD, Clear Colors	McMaster-Carr	5648K67	25 ft	1	6.5	6.5	T3	Purple color in schematic
E-3603 Tygon PVC Tubing for Chemicals, 1/16" ID, 1/8" OD	McMaster-Carr	5155T12	50 ft	1	17.5	17.5	T4
E-3603 Tygon PVC Tubing for Chemicals 1/8" ID, 3/16" OD	McMaster-Carr	5155T16	50 ft	1	29.5	29.5	T5
Tubing, 50A Durometer, 0.058 inch ID x 0.077 inch OD (1.5 mm x 2 mm), 50 ft coil (15.24 m)	QOSINA	T2007	50ft	1	10.5	10.5	T6
Total cost:						413

### Sheet: PCB
Name	Supplier	Version/Part #	Quantity	Unit Cost ($)	Total Cost ($)	Part name	Note
ESP32-DevKitC	Espressif	ESP32-DevKitC	1	10	10	P1	Microcontroller, V4
PCA9698	NXP	PCA9698DGG,518	3	4.53	13.59	P2	IO expander
UNL2803A	TI	ULN2803ADW	15	1.51	22.65	P3	Darlington Array
TLV2374	DigiKey	296-11967-1-ND	5	1.81	9.05	P4
2.54mm Pitch, 0.64mm Width H-DAC 64 High Density Automotive Connectors, Dual Row, Female Harness Assembly, 16 Circuits, Polarization Option 1, Natural	Molex	538-30700-1167	15	2.02	30.3	P5	Wire-to-Board connector, Female
2.54mm Pitch, H-DAC 64 High Density Automotive Header, Dual Row, Vertical, 16 Circuits, Polarization Option 1, Natural, Tray	Molex	538-30700-4160	15	2.49	37.35	P6	Wire-to-Board connector, Male
Cable Crimp	DigiKey	1393366-1	250	0.2	50	P7	CONN SOCKET 18-20AWG TIN CRIMP, Cut Tape Packaging, DigiKey Part Number A101883CT-N, for solenoid valve flying leads
Polarized Connectors - Housing (4-Pin)	SparkFun	PRT-08097	5	0.45	2.25	P8
Polarized Connectors - Crimp Pins	SparkFun	PRT-08100	1	1.95	1.95	P9
Polarized Connectors - Header (4 pin)	SparkFun	PRT-0823	2	0.45	0.9	P10	4 pin, for coonecting to Pressure Regulator
DC Barrel Jack Adapter - Breadboard Compatible	SparkFun	PRT-10811	1	0.95	0.95	P11
Wall Adapter Power Supply - 12VDC 600mA	SparkFun	TOL-09442	1	5.59	5.59	P12
12 V to 5 V regulator	DigiKey	R-78E5.0-1.0	1	3.26	3.26	P13
12 V to 24 V regulator	Amazon	DSN6009	1	10.99	10.99	P14	Power for pressure regulator
Stackable Header - 3 Pin	SparkFun	PRT-13875	1	0.5	0.5	P15	Board to 24 V regulator
12 V to 9 V regulator	DigiKey	R-78E9.0-0.5	1	2.89	2.89	P16	Power for flow rate sensor
Pin header for ESP32 for	SparkFun	PRT-00115	4	1.5	6	P17
0.1 uF capacitor	digiKey	1276-1007-1-ND	20	0.1	2	P18	MLCC
6.8 uF capacitor	digiKey	478-8447-1-ND	5	0.79	3.95	P19	tantalum capacitor
10 uF capacitor	digiKey	445-14484-1-ND	10	0.38	3.8	P20	MLCC
1.6 K resistor	digiKey	P20615CT-ND	10	0.36	3.6	P21
1.8 K resistor	digiKey	P20621CT-ND	10	0.36	3.6	P22
3.3 K resistor	digiKey	P20651CT-ND	10	0.36	3.6	P23
Printed PCB board	OSHPARK	N/A	1	121.33	121.33	P24
Total cost:					350.1

### Sheet: Structural frame
Component	Supplier	Catalog number	Quantity	Cost/Unit	Total	Part name	Notes
20mm X 20mm T-Slotted Profile - Four Open T-Slots - 30 inches	80/20, LLC	20-2020	4	6.75	27	S1	The length for this part is 30 inches. This product is custom cut to length.
20mm X 20mm T-Slotted Profile - Four Open T-Slots - 12 inches	80/20, LLC	20-2020	12	3.87	46.44	S2	The length for this part is 12 inches.This product is custom cut to length.
20 Series 2 Hole - Inside Corner Bracket	80/20, LLC	20-4119	24	2.85	68.4	S3
5.30mm ID Washer	80/20, LLC	6040-11-01	48	0.11	5.28	S4
M5 Slide-in Economy T-Nut Block	80/20, LLC	14122	80	0.21	16.8	S5
M5 x 10.00mm Button Head Socket Cap Screw	80/20, LLC	13-5310	48	0.24	11.52	S6
45mm X 45mm T-Slotted Profile - Four Open T-Slots - 22 inches	80/20, LLC	45-4545-Black-FB	2	20.12	40.24	S7	The length for this part is 22 inches.This product is custom cut to length.
45 Series 2 Hole - Gusseted Inside Corner Bracket	80/20, LLC	45-4332-Black	4	5.26	21.04	S8
Bolt Assembly: M8 x 18.00mm Black BHSCS with Standard Drop-In T-Nut - Bright Zinc	80/20, LLC	75-3619	4	1.15	4.6	S9
8.51mm ID Washer	80/20, LLC	11-6042	4	0.13	0.52	S10
Post-Assembly T-Slot Nuts, M5	Inventables	26016-01	2	10.49	20.98	S11
Laser cut acrylic panel (3/16" thick), tubing organization	Custom laser cut	N/A	1	9.4	9.4	S12	Design for this part can be found in design file named laser_cut_acrylic_panel_organizer.ai. The 4th object in the top row in the file.
Laser cut acrylic panel (3/16" thick), tubing organization	Custom laser cut	N/A	1	9.4	9.4	S13	Design for this part can be found in design file named laser_cut_acrylic_panel_organizer.ai. The 3rd object in the top row in the file.
Laser cut acrylic panel (3/16" thick), tubing organization	Custom laser cut	N/A	1	9.4	9.4	S14	Design for this part can be found in design file named laser_cut_acrylic_panel_organizer.ai. The 6th object in the top row in the file.
Laser cut acrylic panel (3/16" thick), tubing organization	Custom laser cut	N/A	1	9.4	9.4	S15	Design for this part can be found in design file named laser_cut_acrylic_panel_organizer.ai. The 5th object in the top row in the file.
Total cost:					300.42

### Sheet: One-way-check valve assembly
Name	Supplier	Catalog number	Unit size	Quantity	Cost/Unit ($)	Total	Part name	Notes
Valco manifolds	Valco Instruments Co. Inc.	Z16M1PK	piece	1	300	300	O1	1/16" manifolds connect 16 inlet lines to a single outlet
Super-Corrosion-Resistant 316 Stainless Steel Socket Head Screw, M6 x 1 mm Thread, 30 mm Long	McMaster-Carr	92290A332	pack of 25	1	17.5	17.5	O2
18-8 Stainless Steel Hex Nut, M6 x 1 mm Thread	McMaster-Carr	91828A251	pack of 100	1	14.73	14.73	O3
Duckbill Check Valve; Yellow Inlet, Clear Outlet	QOSINA	80089	piece	20	1.28	25.6	O4
One-way luer check valve, SAN with silicone diaphragm, female-male	Cole-Parmer	EW-30505-92	pack of 10	1	9.7	9.7	O5
Idex P-628 Threaded Luer Adapter, Natural ETFE, 0.040" Bore, Female Luer x Female 1/4-28 Flat Bottom	Cole-Parmer	UX-02014-03	piece	5	4.49	22.45	O6
Total cost:						389.98

### Sheet: Eppendorf tube adapter array
Component	Supplier	Catalog number	Unit size	Quantity	Cost/Unit ($)	Total	Part name	Notes
3D printed adapter body	Custom 3D print	N/A	peice	32	0.24	7.68	E1	.stl file named Eppendorf_tube_adaptor_thread_insert_design_16_channels.stl for 3D printing is uploaded to the project repository
Tapered Heat-Set Inserts for Plastic 1/4"-28 Thread Size, 1/2" Installed Length, Brass	McMaster-Carr	93365A260	pack of 25	2	13.12	26.24	E2
Oil-Resistant Hard Buna-N O-Ring,2 mm Wide, 6 mm ID	McMaster-Carr	1247N173	pack of 100	1	3.71	3.71	E3
Flangeless Male Nut Delrin®, 1/4-28 Flat-Bottom, for 1/8" OD - White	IDEX Health & Science	P-303	piece	40	1.39	55.6	E4
Flangeless Ferrule Tefzel™ (ETFE) 1/4-28 Flat-Bottom, for 1/8" OD	IDEX Health & Science	P-300	piece	40	1.39	55.6	E5
Flangeless Male Nut Delrin®, 1/4-28 Flat-Bottom, 1/16"" OD	IDEX Health & Science	P-202X	pack of 10	4	12.1	48.4	E6
Flangeless Ferrule Tefzel™ (ETFE), 1/4-28 Flat-Bottom, for 1/16" OD	IDEX Health & Science	P-200	piece	40	1.39	55.6	E7
3D printed slot panel for Eppendorf tube adaptor	Custom 3D print	N/A	peice	1	0.75	0.75	E8	.stl file named Slot_panel_for_Eppendorf_tube_adapter_16_channels.stl for 3D printing is uploaded to the project repository
Laser cut bottom panel (3/16" thick), Sample loading module assembly	Custom laser cut	N/A	piece	1	9.4	9.4	E9	Design for this part can be found in design file named laser_cut_acrylic_panel_organizer.ai. The 1st object in the top row in the file.
Laser cut top panel (3/16" thick), Sample loading module assembly	Custom laser cut	N/A	piece	1	9.4	9.4	E10	design for this part can be found in design file named laser_cut_acrylic_panel_organizer.ai. The 2nd object in the top row in the file.
18-8 Stainless Steel Socket Head Screw M3 x 0.5 mm Thread, 50 mm Long	McMaster-Carr	91292A026	pack of 25	1	4.77	4.77	E11
Zinc-Plated Steel Hex Nut Low-Strength, M3 x 0.5 mm Thread	McMaster-Carr	90591A121	pack of 100	1	1.9	1.9	E12
Low-Strength Zinc-Plated Steel Threaded Rod, M5 x 0.8 mm Thread, 300 mm long	McMaster-Carr	94595A217	piece	2	5.61	11.22	E13
Zinc-Plated Steel High Hex Nut, Class 6, M5 x 0.8 mm Thread	McMaster-Carr	90725A030	pack of 50	1	9.55	9.55	E14
316 Stainless Steel Washer, for M5 Screw Size, 5.3 mm ID, 10 mm OD	McMaster-Carr	90965A160	pack of 100	1	4.77	4.77	E15
Total cost:						304.59

### Sheet: Solenoid valve array
Component	Supplier	Catalog number	Unit size	Quantity	Cost/Unit ($)	Total	Part name	Notes
Pneumadyne 3-way normally open Solenoid Valves	Pneumadyne	S10MM-30-12-2	1	20	30.01	600.2	SV1	12 Volt DC
10-Station Solenoid Manifolds	Pneumadyne	MSV10-10	1	2	36.4	72.8	SV2
1/16 Tube Id Barb Straight Connectors (10-32 UNF)	Pneumadyne	EB10	Pack of 25	1	42.5	42.5	SV3
Push-to-Connect Tube Fitting for Air & Water, Straight Adapter, 1/4" Tube OD x 10-32 UNF Male	McMaster-Carr	7880T122	piece	2	2.89	5.78	SV4
Black-Oxide Alloy Steel Socket Head Screw M3 x 0.5 mm Thread, 15 mm Long	McMaster-Carr	91290A572	pack pf 50	1	10	10	SV5
Post-Assembly T-Slot Nuts, M3 (3mm) × 0.5	Inventables	26016-02	pack of 10	1	10.49	10.49	SV6
Total cost:						741.77

### Sheet: 14-channel imaging
Name	Supplier	Catalog number	Unit size	Quantity	Cost/Unit ($)	Total	Part name	Notes
BC-222N - BOTTLE CAP, GL45 2-ported 1/4-1/4-28, PTFE	Chrom Tech	BC-222N	Each	2	25	50	C1	Big reagent reservoir caps
BT45-1B - BOTTLE GL45 1 Liter, Clear Glass Press Resist	Chrom Tech	BT45-1B	Each	2	25	50	C2	Reagent reservoir
µ-Slide VI 0.5 Glass Bottom	ibidi	80607	Each	1	16	16	C3
Elbow Luer Connector Male	ibidi	10802	Each	2	3	6	C4
Polycarbonate, Straight, Male Luer Lock to Hosebarb Adapter, 1/8" ID	Cole-Parmer	EW-45504-04	pack of 25	1	16.6	16.6	C5
Male to Male Luer Lock Connector	QOSINA	12090	Each	1	0.14	0.14	C6
Check Valve, Female Luer Lock Inlet, Male Luer Lock Outlet	QOSINA	80129	Each	1	0.88	0.88	C7	check valve with 10 psi cracking pressure
Total cost:						139.62

### Sheet: Remaining components
Name	Supplier	Catalog number	Unit size	Quantity	Cost/Unit ($)	Total	Part name	Notes
Microfluidic thermal flow sensor	DARWIN microfluidics	LVF-MFS-D-4	piece	1	1872	1872	R1	MFS4 - 0 to 1000 µl/min
Campbell Hausfeld Air Cleaner, Air Dryer for Air Tools	Amazon	PA208503AV	piece	1	80	80	R2	Air filter
MPV Pressure Regulator	ProportionAir	MPV1PANKKZP15PSGAAL	piece	1	541	541	R3	Power 24 VDC, control signal 0-5 VDC, 10-32 UNF-2B Female for all ports
Push-to-Connect Tube Fitting for Air & Water, Straight Adapter, 1/4" Tube OD x 1/4 NPT Male	McMaster-Carr	7880T125	piece	2	2.24	4.48	R4
Push-to-Connect Tube Fitting for Air & Water, Straight Adapter, 1/4" Tube OD x 1/8 NPT Male	McMaster-Carr	7880T124	piece	3	2.24	6.72	R5
2-Station, 3/8 NPT (F) Input, Aluminum Manifold	pneumadyne	M20-250-2	piece	1	14.47	14.47	R6
Push-to-Connect Tube Fitting for Air & Water, Straight Adapter, 1/4" Tube OD x 3/8 NPT Male	McMaster-Carr	7880T126	piece	2	2.72	5.44	R7
High-Pressure Brass Pipe Fitting, Solid Plug with External Hex Drive, 3/8 NPT	McMaster Carr	50785K336	piece	1	2.96	2.96	R8
Bubble Trap for Microfluidics Kit	DARWIN microfluidics	LVF-3525	piece	1	128	128	R9
Total cost:						2655.07
